# Unconventional *IFNω*-like genes dominate the type I IFN locus and the constitutive antiviral responses in bats

**DOI:** 10.1101/2024.02.22.581518

**Authors:** Rong Geng, Qi Wang, Yu-Lin Yao, Xu-Rui Shen, Jing-Kun Jia, Xi Wang, Yan Zhu, Qian Li, Zheng-Li Shi, Peng Zhou

**Author notes:** Correspondence (P.Z.) or (Z.L.S.).

## Abstract

Bats are the natural reservoir hosts of some viruses, some of which may spillover to humans and cause global-scale pandemics. Different to humans, bats may coexist with high pathogenic viruses without showing symptoms of diseases. As one of the most important first defenses, bat type I interferon (IFN-Is) were thought to play a role during this virus coexistence and thus were studied in recent years. However, there are arguments that whether bats have a contracted genome locus or constitutive expressed IFNs, mainly due to species-specific findings. We hypothesized that because of the lacking of pan-bat analysis, the common characters for bat IFN-Is have not been revealed yet. Here, we characterized the IFN-I locus for 9 Yangochiroptera bats and 3 Yinpterochiroptera based on the their high quality bat genomes. We also compared the basal expression for 6 bats and compared the antiviral, anti-proliferative activity and thermo-stability of a representative *Rhinolophus* bat IFNs. We found a dominance of unconventional *IFNω*-like responses in the IFN-I system, which is unique to bats. In contrast to *IFNa*-dominated IFN-I loci in the majority of other mammals, bats generally have shorter IFN-I loci with more unconventional *IFNω*-like genes (*IFNω* or related *IFNaω*), but with less or even no *IFNa* genes. In addition, bats generally have constitutively expressed IFNs, the highest expressed of which is more likely an *IFNω*-like gene. Likewise, the highly expressed IFNω-like protein also demonstrated the best antiviral activity, anti-proliferative activity or thermo-stability, as shown in a representative *Rhinolophus* bat species. Overall, we revealed pan-bat unique characteristics in IFN-I system, which provide insights into our understanding of the innate immunity that contribute to a special coexistence between bats and viruses.
