## Supplementary Figures and Tables for "Unconventional *IFNω*-like genes dominate the type I IFN locus and the constitutive antiviral responses in bats": Table S1. The gene specific primers for qPCR and Rf-IFNs cloning in this study.xlsx

### Sheet: qPCR
Table S1 | The gene specific primers for qPCR
Gene	Foward Primers (5' - 3')	Reverse Primers (5' - 3')
HSV-1	GGTGGTCTTCAAGGAGAACATCG	CGGTCCTCAAAGATCCCCATAAA
PR8	GACCRATCCTGTCACCTCTGAC	AGGGCATTYTGGACAAAKCGTCTA
Rf-ACTB	ATCGAGCACGGTATCGTC	ATGGCCACGTACATGGCT
Rf-Mx1	TATTGTTACAAGATGTCC	TAATTAGCTCATGACTGA
Rf-RSAD2	ATCAGTCCGTCATCCCCA	GCTGGTGAATGAAAGGCT
Rf-OAS2	GCAGTTGGATTTTGACACCG	CTGGGTCAGTAGGAAGTTTCTC
Rf-IFNα	GCACACCTTGGACCTCTTTAG	CAGGCTTCCAGGTCATTCAG
Rf-IFNαω	TGCAGAAGACACAACGCACCT	TTCTTTCGTCTGCCCCAGCTC
Rf-IFNω	CATCCGTCTCTACCTGAAACAG	CTCCATCCTTCTGTCTTAACCC
Rf-IFNβ	CTTCAGATCGCTCTCCTGTTG	CTTCAGATCGCTCTCCTGTTG
Rf-IFNαR1	TGAGGTTGACCCGTTTACAC	TTGCCTTATCTTCAGCTTGTAAATG

### Sheet: cloning
Table S1 | The gene specific primers for cloning
Gene	Foward Primers (5' - 3')	Reverse Primers (5' - 3')
IFNα	ATTTGCGGCCGCGCCACCATGGCCCTGCCCTT	CTAGCTAGCTCATTGGTAAGAGAAGGATCTCATG
IFNω	ATTTGCGGCCGCGCCACCATGGCCCTCATGCTCTCTCTCCTTTC	CTAGCTAGCTCAAGGTGAGCCCAGGTCTCCATCCTTC
IFNαω	ATTTGCGGCCGCGCCACCATGGCCCGGATCTGTTGGTG	CTAGCTAGCTTACATGAGAAAAAGGCGCACTTGAATTTCAC
