## Supplementary Figures and Tables for "Unconventional *IFNω*-like genes dominate the type I IFN locus and the constitutive antiviral responses in bats": Table S3. Source of RNA-seq data that we used. Related to Figure 3.xlsx

### Sheet: Sheet1
Table S3 | Source of RNA-seq data that we used. Related to Figure 3.
Species	Tissue	Accession Number/Bioproject
Myotis myotis	Heart	SRR11528219;SRR11528220
	Liver	SRR11528217;SRR11528218
	Kidney	SRR11528215;SRR11528216
Molossus molossus	Blood	SRR11526509-SRR11526516
Pipistrellus kuhlii	Fibroblast	PRJJNA565655
Pteropus alecto	spleen	SRR8858515-SRR8858518
	Lung	SRR8858523-SRR8858527
Rousettus aegyptiacus	Brain	SRR2913353
	Kidney	SRR2913355;SRR2914360
	heart	SRR2914359;SRR2913354
	liver	SRR2914369;SRR2914059
