## Supplementary Figures and Tables for "Unconventional *IFNω*-like genes dominate the type I IFN locus and the constitutive antiviral responses in bats": Table S4. Interferon-induced production of ISGs in RfKT cells, related to Figure 5.xlsx

### Sheet: Venn
Table S4 | Interferon-induced production of ISG in RfKT cells. Related to Figure 5.
RfKT cells were treated with IFN for 6 h and subjected to RNAseq.
Genes with log2 FoldChange > 2 and adjusted p value < 0.05 were considered ISGs
IFNα	IFNω	IFNαω	IFNα|IFNω	IFNα|IFNαω	IFNω|IFNαω	IFNα|IFNω|IFNαω
LOC117031582	STMN3	TNFSF13B	LOC117015728	CYTH4	LOC117020208	IGFBP3
LOC117021908	PAK6	LOC117030942	VIPR1	BCHE	KIAA1671	MYH13
LOC117013128	LRRN3	PDCD1LG2	MAPT	METTL7B	NPTX1	OAS2
LOC117020176	PARM1	LOC117020899	CGN	LOC117038693	LEKR1	FBXL22
SERPINB2	TMEM198	TGM1	LOC117038171	LOC117013671	PPP4R4	MX2
STXBP2	RUNDC3B	CXCL10	MSH4	M1AP	LRRC31	GDF9
CNN1	ADGRB1	LMO2	CDCP1	SPATA18	GSG1L	LOC117012820
LOC117031932	PLEKHD1	LRRIQ4		STPG4	TMEM100	LOC117027375
DKK1		SNX20		KCND1	PROC	MCF2L
WDR93		TNFSF10		GPRIN1	SMYD1	TNFRSF4
LOC117013832		C7		LOC117018465	SEZ6L2	MX1
		AK4		NRG1	LOC117030247	LOC117020754
		SKOR2			FOXS1	CXCL8
		TRAPPC3L			LOC117027254	NTN1
		HHIPL2			HERC5	USP18
		CA6			EPSTI1	KYNU
		CPZ			TAP1	ISG15
		IQUB			CIITA	LOC117027255
		STRC			SAMD9L	LEXM
		LOC117012801			CH25H	DES
		LOC117024570			PSMB8	LGALS9
		LOC117027851			TRANK1	XAF1
		CD74			C5AR2	LOC117022852
		SHE			ETV7	LOC117017129
		SOX6			PARP10	CTRC
		CTXND1			PML	ANXA10
		MLKL			TDRD7	HERC6
		LOC117013620			ITK	NOG
		SMTNL1			CSNKA2IP	ISG20
		LOC117036672			LOC117026080	OAS1
		EXOC3L4			PARP15	TENT5C
		NGFR			PTX3	IFI44L
		LOC117020172			EIF2AK2	LOC117017873
		LOC117018752			TLR3	DHX58
		IL12RB1			GRHL2	IRF7
		IFIT2			MOV10	LOC117038325
		LOC117019976			LOC117030611	IFIH1
		LOC117017833			HAVCR2	IL15RA
		LOC117028708			LOC117024573	MFAP5
		LOC117028700				ACP7
		COL9A3				IFI44
		TMEM140				LOC117038556
		SOCS1				LOC117032101
		HES4				IFI27
		RIPOR3				RSAD2
		NR4A3				IFI6
		LOC117017804				RNF213
		SH3RF2				LOC117036393
		PLEKHA4				TRIM14
		PCIF1				ZBP1
		SP110				PARP12
		MAP3K15				IFIT1
		LOC117019483				LBP
		TREX1				LOC117027259
		OGFR				PDZK1
		LOC117035050				OASL
		LOC117018545				LOC117029703
		MOB3C				LOC117031175
		LOC117018903				IDO1
		RAPGEF3				LOC117023332
		NMI				LOC117029704
		BTC				TMEM156
		LOC117025748				BATF2
		LOC117020280				LOC117029214
		GANC				RTP4
		LOC117020264				DDX58
		AKAP7				PARP9
		SFRP4				PARP14
		TRIM26				HELZ2
		TRIM21				STAT1
		TAP2				PLSCR1
		NAMPT				SLC15A3
		STAT2				DTX3L
		ZNFX1				LOC117015656
		LOC117014619				IFIT3
		LOC117031156				LOC117024155
		RUFY4				LOC117027256
		CGAS				IRF9
		PSMB10				OAS3
		LOC117031211				LOC117015994
		ADAMTS15				BST2
		NLRC5				CMPK2
		TMEM106A				APOF
		CNP				PSMB9
		SHFL				LOC117019507
		CFB				CD274
		UBD				SAMD9
		ICAM4				PARP11
		CBLN2				ENDOV
		LOC117019974				SULT6B1
		DRAM1				LOC117016745
		ZNF597				UBE2L6
		LOC117026872				LOC117027258
		REC8				RNASEL
		LOC117020412				IFI35
		WNT16				UBA7
		LOC117020250
		LOC117020387
		RHBDF2
		SIGLEC1
		ANKRD6
		TRIM25
		APCDD1L
		LOC117021398
		AGRN
		NECTIN2
		GPRC5B
		SIDT2

### Sheet: data
Table S4 | Interferon-induced production of ISG in RfKT cells. Related to Figure 5.
RfKT cells were treated with IFN for 6 h and subjected to RNAseq.
The data for up-regulated genes with a log2 FoldChange greater than 2
IFNαω	log2FoldChange		IFNα	log2FoldChange		IFNω	log2FoldChange
IL15RA	10.2085		IGFBP3	6.12947		IGFBP3	7.28658
IGFBP3	8.97285		MYH13	5.99322		IL15RA	7.02104
ZBP1	8.79547		OAS2	5.79929		OAS2	6.88309
LRRC31	8.40182		FBXL22	5.73764		LOC117020208	6.52992
OAS2	8.38863		MX2	5.68359		TENT5C	6.28769
TNFSF13B	8.09159		CYTH4	5.65867		LOC117017129	6.22702
MCF2L	7.99909		GDF9	5.58528		MX2	6.18732
LOC117020208	7.928		LOC117015728	5.39543		KIAA1671	6.1024
LOC117020754	7.8716		LOC117031582	5.39144		NPTX1	5.85557
LOC117027255	7.77106		LOC117021908	5.26124		MCF2L	5.83968
LOC117031175	7.59647		LOC117012820	5.23013		LEKR1	5.75197
IDO1	7.59023		BCHE	5.19839		PPP4R4	5.74491
LOC117030942	7.53465		METTL7B	5.15436		FBXL22	5.71246
LOC117013671	7.12202		LOC117038693	5.14971		MYH13	5.65725
MX2	7.11234		LOC117027375	5.12172		LOC117015728	5.63378
TENT5C	7.05334		MCF2L	5.11405		LOC117027255	5.49305
LOC117030247	6.87568		TNFRSF4	5.08101		LEXM	5.40538
XAF1	6.82727		LOC117013128	5.07532		MX1	5.39945
KYNU	6.64689		VIPR1	4.98923		XAF1	5.38406
ISG20	6.58094		MX1	4.98674		STMN3	5.35399
LOC117017129	6.45691		LOC117020754	4.96577		PAK6	5.34554
IRF7	6.38333		LOC117013671	4.898		GDF9	5.27783
IFIH1	6.34661		M1AP	4.88153		LRRC31	5.26977
LGALS9	6.33863		CXCL8	4.87514		MAPT	5.22308
RSAD2	6.29919		NTN1	4.75322		VIPR1	5.21689
PDCD1LG2	6.29393		LOC117020176	4.75228		KYNU	5.21191
MX1	6.23475		SPATA18	4.68838		LOC117020754	5.2039
DHX58	6.20995		USP18	4.6666		LGALS9	5.18774
LOC117020899	6.20143		KYNU	4.66616		ZBP1	5.14216
USP18	6.20069		ISG15	4.60132		ISG20	5.13031
ANXA10	6.12572		MAPT	4.5555		USP18	5.11062
BATF2	6.10642		LOC117027255	4.54035		GSG1L	5.06554
OASL	6.02803		SERPINB2	4.52609		LRRN3	5.06252
TGM1	6.02333		LEXM	4.52282		TMEM100	5.06249
LEKR1	5.95753		DES	4.50541		ISG15	5.03574
CXCL10	5.87867		LGALS9	4.48009		CGN	4.99361
LOC117027256	5.86878		XAF1	4.45387		LOC117027375	4.99197
TMEM156	5.81429		LOC117022852	4.43399		PROC	4.98149
LMO2	5.80826		LOC117017129	4.41942		SMYD1	4.90663
CYTH4	5.78335		CTRC	4.41031		LOC117038171	4.89014
LRRIQ4	5.76031		STPG4	4.39663		HERC6	4.84742
SNX20	5.7387		CGN	4.38587		SEZ6L2	4.81248
OAS1	5.70891		ANXA10	4.3817		LOC117022852	4.80277
HERC6	5.66793		LOC117038171	4.38002		OAS1	4.73451
TNFSF10	5.66311		HERC6	4.30426		CTRC	4.68711
ISG15	5.64096		NOG	4.22149		DHX58	4.62501
C7	5.62918		ISG20	4.20755		CXCL8	4.59011
LOC117036393	5.56815		OAS1	4.19598		IFIH1	4.58142
AK4	5.56604		TENT5C	4.10095		IDO1	4.57428
SKOR2	5.565		IFI44L	4.05024		NTN1	4.56459
SPATA18	5.50994		LOC117017873	4.02691		LOC117032101	4.51057
LOC117015994	5.48659		STXBP2	3.91644		IFI44L	4.46395
LOC117038556	5.43417		DHX58	3.83683		IRF7	4.45208
IFIT3	5.41815		IRF7	3.73906		LOC117031175	4.39526
LOC117016745	5.4147		LOC117038325	3.72539		LOC117017873	4.38341
PPP4R4	5.38869		IFIH1	3.69033		LOC117038556	4.25518
LOC117017873	5.33602		IL15RA	3.6638		NOG	4.22789
FBXL22	5.32572		MFAP5	3.65418		DES	4.22683
MYH13	5.32565		ACP7	3.64946		TNFRSF4	4.22644
TRAPPC3L	5.32301		CNN1	3.6265		LOC117012820	4.22595
BCHE	5.30264		IFI44	3.61692		ANXA10	4.20126
NTN1	5.28327		LOC117038556	3.5673		RSAD2	4.15065
IFIT1	5.27971		LOC117032101	3.41786		IFI44	4.08098
HHIPL2	5.25027		IFI27	3.4132		OASL	4.05527
IFI44L	5.18248		RSAD2	3.36099		LOC117038325	4.03558
CA6	5.18138		KCND1	3.35349		LOC117036393	3.97751
LOC117032101	5.17238		IFI6	3.33271		RNF213	3.85333
CPZ	5.16781		RNF213	3.33258		BATF2	3.83683
LOC117027254	5.1572		LOC117036393	3.31483		IFI27	3.77519
FOXS1	5.09433		TRIM14	3.16735		TMEM156	3.74855
LOC117027375	5.08071		ZBP1	3.14742		LOC117027259	3.73927
IQUB	5.07648		PARP12	3.13232		IFIT1	3.72902
LOC117027259	5.06843		IFIT1	3.11087		LOC117029214	3.69142
METTL7B	5.01381		LBP	3.05788		IFI6	3.66717
RTP4	5.00418		LOC117027259	3.05505		LOC117029703	3.63402
M1AP	4.99163		PDZK1	3.04903		MSH4	3.63169
DES	4.98876		OASL	3.04307		LOC117030247	3.56127
IFI44	4.9829		LOC117029703	2.99517		TRIM14	3.52256
CTRC	4.9326		LOC117031175	2.99457		MFAP5	3.51524
TMEM100	4.89974		IDO1	2.94262		RTP4	3.48814
STRC	4.88288		LOC117023332	2.94033		LOC117029704	3.4511
SMYD1	4.85214		LOC117031932	2.92424		PARP12	3.42881
TNFRSF4	4.83975		LOC117029704	2.92081		LOC117027256	3.42795
GDF9	4.81952		MSH4	2.91982		IFIT3	3.42527
NOG	4.81351		TMEM156	2.90635		LOC117015994	3.35115
RNF213	4.77887		BATF2	2.89489		SLC15A3	3.32849
LOC117038693	4.73566		GPRIN1	2.7959		FOXS1	3.326
LOC117029703	4.70837		LOC117029214	2.78795		LOC117023332	3.23318
CXCL8	4.70438		RTP4	2.78778		LOC117016745	3.22766
LOC117038325	4.69419		DDX58	2.72421		PARP14	3.2157
LOC117012820	4.68822		PARP9	2.72321		DDX58	3.19114
PROC	4.67119		DKK1	2.70102		PARP9	3.12341
PSMB9	4.64607		PARP14	2.68298		PARM1	3.08334
LOC117012801	4.62795		HELZ2	2.67081		DTX3L	3.05319
LOC117024570	4.58556		STAT1	2.66536		HELZ2	3.04281
LOC117027851	4.57881		PLSCR1	2.65609		ACP7	3.038
CD74	4.52679		SLC15A3	2.64266		BST2	3.0068
GSG1L	4.51741		DTX3L	2.63659		STAT1	2.93684
IFI27	4.48648		LOC117015656	2.5934		LOC117027254	2.90512
PARP14	4.4751		IFIT3	2.57689		PLSCR1	2.90344
SLC15A3	4.47453		LOC117024155	2.54637		CDCP1	2.84646
SEZ6L2	4.44942		LOC117027256	2.53706		TMEM198	2.83992
LOC117029704	4.44507		LOC117018465	2.51827		PDZK1	2.82129
SHE	4.44215		CDCP1	2.49924		PARP11	2.81289
CD274	4.41016		IRF9	2.42775		HERC5	2.8042
TRIM14	4.4073		WDR93	2.42054		LOC117027258	2.79243
LOC117022852	4.3994		OAS3	2.41549		ENDOV	2.78859
TAP1	4.3932		LOC117015994	2.40239		LBP	2.75279
IFI6	4.32567		LOC117013832	2.3829		CMPK2	2.72856
LOC117027258	4.30574		BST2	2.35989		OAS3	2.72175
DTX3L	4.3048		CMPK2	2.34544		SULT6B1	2.72081
LOC117029214	4.30104		APOF	2.33055		SAMD9	2.70134
HERC5	4.29533		PSMB9	2.28666		EPSTI1	2.67142
ETV7	4.27022		LOC117019507	2.27216		UBA7	2.63253
KIAA1671	4.25005		CD274	2.23574		PSMB9	2.61258
MFAP5	4.19255		SAMD9	2.22684		IFI35	2.60438
LOC117018465	4.17052		PARP11	2.21935		APOF	2.59409
PARP12	4.16232		ENDOV	2.21019		UBE2L6	2.58066
DDX58	4.16039		SULT6B1	2.1936		RNASEL	2.56102
SOX6	4.14973		LOC117016745	2.16318		IRF9	2.55666
CIITA	4.13588		NRG1	2.11415		TAP1	2.50808
NPTX1	4.11029		UBE2L6	2.09124		CIITA	2.50116
LEXM	4.10963		LOC117027258	2.08986		SAMD9L	2.48364
CTXND1	4.10366		RNASEL	2.08579		RUNDC3B	2.47734
PARP15	4.09092		IFI35	2.06416		CD274	2.46146
STPG4	4.03525		UBA7	2.01262		LOC117024155	2.4537
SAMD9	3.98034					LOC117015656	2.45059
BST2	3.94129					CH25H	2.42471
SAMD9L	3.93504					PSMB8	2.41913
ENDOV	3.88014					TRANK1	2.39085
MLKL	3.87941					C5AR2	2.38542
LOC117013620	3.87825					ETV7	2.37413
EPSTI1	3.86953					ADGRB1	2.30383
LOC117023332	3.86773					PARP10	2.29156
PSMB8	3.80991					PML	2.23395
UBE2L6	3.80359					TDRD7	2.22796
SMTNL1	3.79407					ITK	2.22482
PARP9	3.79084					CSNKA2IP	2.22009
PARP11	3.76626					LOC117026080	2.18857
IFI35	3.70243					LOC117019507	2.17893
RNASEL	3.70235					PARP15	2.15846
LOC117036672	3.69606					PTX3	2.13426
CMPK2	3.69518					EIF2AK2	2.13296
TDRD7	3.66386					TLR3	2.11516
PTX3	3.6505					GRHL2	2.11247
HELZ2	3.64819					MOV10	2.09697
PDZK1	3.64063					PLEKHD1	2.05797
OAS3	3.60793					LOC117030611	2.01912
STAT1	3.60236					HAVCR2	2.01075
TRANK1	3.59673					LOC117024573	2.00785
EXOC3L4	3.58882
NGFR	3.57562
UBA7	3.56744
LOC117020172	3.54474
LOC117018752	3.54369
LOC117024573	3.51236
IL12RB1	3.49868
IFIT2	3.49333
PLSCR1	3.47382
HAVCR2	3.41721
LOC117030611	3.3917
LOC117019976	3.38663
APOF	3.23001
C5AR2	3.21285
SULT6B1	3.18729
LOC117017833	3.16421
LOC117028708	3.11483
LOC117028700	3.04921
PML	3.04558
GPRIN1	3.04167
LOC117026080	3.02937
COL9A3	3.02082
TMEM140	3.01598
IRF9	3.01579
MOV10	2.97588
KCND1	2.96507
PARP10	2.95626
SOCS1	2.92494
HES4	2.89684
RIPOR3	2.89339
NR4A3	2.88951
TLR3	2.88783
LOC117017804	2.87818
SH3RF2	2.87588
PLEKHA4	2.85578
PCIF1	2.84679
SP110	2.82894
MAP3K15	2.81099
LOC117019483	2.80426
TREX1	2.80365
EIF2AK2	2.80261
OGFR	2.78603
CH25H	2.78221
LOC117035050	2.74417
LOC117018545	2.7325
LOC117024155	2.71741
MOB3C	2.71352
LOC117018903	2.6945
RAPGEF3	2.67948
NMI	2.67812
BTC	2.67288
LOC117025748	2.6575
LOC117020280	2.64295
GANC	2.62599
LOC117020264	2.62097
AKAP7	2.62062
SFRP4	2.59847
NRG1	2.5935
ITK	2.58877
TRIM26	2.58827
TRIM21	2.56795
TAP2	2.55902
NAMPT	2.54696
LBP	2.54324
STAT2	2.52949
ZNFX1	2.48509
LOC117014619	2.45636
ACP7	2.42237
LOC117031156	2.40816
RUFY4	2.3907
CGAS	2.37516
PSMB10	2.37393
LOC117031211	2.35586
ADAMTS15	2.33361
NLRC5	2.32218
TMEM106A	2.32055
CNP	2.31731
SHFL	2.30635
CFB	2.30167
UBD	2.2932
ICAM4	2.29229
LOC117015656	2.26734
CBLN2	2.25974
LOC117019974	2.25691
DRAM1	2.2301
ZNF597	2.19984
LOC117026872	2.18909
REC8	2.17768
LOC117020412	2.16962
WNT16	2.15927
LOC117019507	2.14549
LOC117020250	2.14256
LOC117020387	2.1416
RHBDF2	2.11062
SIGLEC1	2.10682
ANKRD6	2.09521
TRIM25	2.09486
CSNKA2IP	2.074
APCDD1L	2.06443
LOC117021398	2.06111
AGRN	2.05893
NECTIN2	2.04969
GPRC5B	2.0404
SIDT2	2.01624
GRHL2	2.01582
